# Analysis of Wheat Spike Morphological Traits Using 2D Imaging

**DOI:** 10.1101/2025.06.06.658159

**Authors:** Fujun Sun, Shusong Zheng, Zongyang Li, Qi Gao, Ni Jiang

## Abstract

The morphological structure of wheat spikes plays a central role in wheat yield. Wheat spike morphology, closely associated with crop yield, has attracted considerable attention in the fields of genetics and breeding. However, traditional measurement methods can only measure simple traits, and precise phenotypes remain difficult to obtain, constraining the study and improvement of complex spike-related traits. This study utilized deep learning technologies to develop a pipeline, called SpikePheno, for the acquisition of precise wheat spike phenotypes. Our pipeline demonstrated high accuracy in spike segmentation, achieving a mean Intersection over Union (mIoU) of 0.948. Additionally, our method accurately identified spikelet counts, achieving an R^2^ of 0.9923. Using experimental data of 221 wheat cultivars from various regions of China grown in Zhao County, Hebei Province, our pipeline extracted 45 different phenotypes and studied their correlations with thousand grain weight (TGW) and spike yield. Our findings indicate that precise measurement of spike area, spikelet area, and other phenotypic traits enables a clearer understanding of the correlation between spike morphology and wheat yield. Through hierarchical clustering based on spike morphology, we categorized wheat spikes into six classes and identified phenotypic differences between these classes and their impact on TGW and yield. Furthermore, this study revealed phenotypic differences between wheat cultivars from different geographical regions and over different decades, with an increase in large-spike cultivars over time, especially in southern China. This research may help breeders understand the relationship between wheat spike morphology and yield, providing an important basis for future wheat breeding efforts.
