## Supplemental Tables for "Analysis of Wheat Spike Morphological Traits Using 2D Imaging"

### Sheet: Table S1
Supplemental Table S1 Correspondence table of phenotypes and abbreviations
Features	Abbreviation	Source	Description	Unit
Thousand grain weight	TGW	Manually weighed	Weight of 1,000 grains	g
Yield per spike	YPS	Manually weighed	Yield of the spike	g
Spike length	SL	Image prediction	Length of the main axis of the spike	cm
Lenth and width of spike ratio	SLWR	Image prediction	Ratio of the spike length to spike width	cm
Spike area	SA	Image prediction	Area of the spike (excluding awns)	cm2
Spike perimeter	SP	Image prediction	Perimeter of the spike (excluding awns)	cm
Spike roundness	SR	Image prediction	Roundness of the spike (excluding awns)
Spikelet gap	SG	Image prediction	Average gap between adjacent spikelets of the spike	cm
Fertile spikelet number	FSN	Image prediction	Number of fertile spikelets of the spike of the spike
Infertile spikelet number	ISN	Image prediction	Number of infertile spikelets of the spike of the spike
Spikelet number per spike	SNS	Image prediction	Total spikelets count per spike
Fertile spikelet number in bottom part	SNB	Image prediction	Average fertile spikelets number in the bottom part of the spike
Fertile spikelet number in middle part	SNM	Image prediction	Average fertile spikelets number in middle part of the spike
Fertile spikelet number in top part	SNT	Image prediction	Average fertile spikelets number in top part of the spike
Ratio of fertile spikelet number in middle part to top part	RSNMT	Image prediction	Ratio of fertile spikelets number in middle part to top part of the spike
Ratio of fertile spikelet number in middle part to bottom part	RSNMB	Image prediction	Ratio of fertile spikelets number in middle part to bottom part of the spike
Fertile spikelet angle	FSA	Image prediction	Average angle of fertile spikelets of the spike	degree (°)
Fertile spikelet angle in bottom part	FSAB	Image prediction	Average fertile spikelets angle in bottom part of the spike	degree (°)
Fertile spikelet angle in middle part	FSAM	Image prediction	Average fertile spikelets angle in middle part of the spike	degree (°)
Fertile spikelet angle in top part	FSAT	Image prediction	Average fertile spikelets angle in top part of the spike	degree (°)
Ratio of fertile spikelet angle in middle part to top part	FSAMT	Image prediction	Ratio of fertile spikelets angle in middle part to top part of the spike
Ratio of fertile spikelet angle in middle part to bottom part	FSAMB	Image prediction	Ratio of fertile spikelets angle in middle part to bottom part of the spike
Perimeter of fertile spikelet	PFS	Image prediction	Average perimeter of fertile spikelets of the spike	cm
Perimeter of fertile spikelet in bottom part	PFSB	Image prediction	Average perimeter of fertile spikelets in bottom part of the spike	cm
Perimeter of fertile spikelet in middle part	PFSM	Image prediction	Average perimeter of fertile spikelets in middle part of the spike	cm
Perimeter of fertile spikelet in top part	PFST	Image prediction	Average perimeter of fertile spikelets in top part of the spike	cm
Ratio of fertile spikelet perimeter in middle part to top part	RPFSMT	Image prediction	Ratio of perimeter of fertile spikelets in middle part to top part of the spike
Ratio of fertile spikelet perimeter in middle part to bottom part	RPFSMB	Image prediction	Ratio of perimeter of fertile spikelets in middle part to bottom part of the spike
Area of fertile spikelet	AFS	Image prediction	Average area of fertile spikelets of the spike	cm2
Area of fertile spikelet in bottom part	AFSB	Image prediction	Average area of fertile spikelets in bottom part of the spike	cm2
Area of fertile spikelet in middle part	AFSM	Image prediction	Average area of fertile spikelets in middle part of the spike	cm2
Area of fertile spikelet in top part	AFSUT	Image prediction	Average area of fertile spikelets in top part of the spike	cm2
Ratio of the area of fertile spikelet in middle part to top part	RAFSMT	Image prediction	Ratio of area of fertile spikelets in middle part to top part of the spike
Ratio of the area of fertile spikelet in middle part to bottom part	RAFSMB	Image prediction	Ratio of area of fertile spikelets in middle part to bottom part of the spike
Roundness of fertile spikelet	RFS	Image prediction	Average roundness of fertile spikelets of the spike
Length of fertile spikelet	LFS	Image prediction	Average length of fertile spikelets of the spike	cm
Length of fertile spikelet in bottom part	LFSB	Image prediction	Average length of fertile spikelets in bottom part of the spike	cm
Length of fertile spikelet in middle part	LFSM	Image prediction	Average length of fertile spikelets in middle part of the spike	cm
Length of fertile spikelet in top part	LFST	Image prediction	Average length of fertile spikelets in top part of the spike	cm
Ratio of fertile spikelet length in middle part to top part	RLFSMT	Image prediction	Ratio of length of fertile spikelets in middle part to top part of the spike
Ratio of fertile spikelet length in middle part to bottom part	RLFSMB	Image prediction	Ratio of length of fertile spikelets in middle part to bottom part of the spike
Spike width	SW	Image prediction	Average spike width at each fertile spikelet of the spike	cm
Spike width in bottom part	SWB	Image prediction	Average spike width at each fertile spikelet in bottom part of the spike	cm
Spike width in middle part	SWM	Image prediction	Average spike width at each fertile spikelet in middle part of the spike	cm
Spike width in top part	SWT	Image prediction	Average spike width at each fertile spikelet in top part of the spike	cm
Ratio of spike width in middle part to top part	RSWMT	Image prediction	Ratio of spike width at each fertile spikelet in middle part to top part of the spike
Ratio of spike width spikelet in middle part to bottom part	RSWMB	Image prediction	Ratio of spike width at each fertile spikelet in middle part to bottom part of the spike

### Sheet: Table S2
Supplemental Table S2: Entry List with Geographic-Origin, Era and wheat spike morhological traits.
ID	Names	Type	Geographic_origin	Era	Growth habitate	Longitude	Latitude	SL	SA	SR	SG	SW	LFS	AFS	RFS	FSA	SNS	FSN	ISN
1496A	Jimai20	Cultivar	Shandong	2000s	Winter	117	36.4	7.93699	6.35875	0.2194	0.403406	1.53355	0.759229	0.218541	0.620143	26.797	20.7	19.5	1.2
1500B	K35	Advance line	Shandong	2000s	Spring	117	36.4	8.03892	5.4852	0.137863	0.428281	1.26908	0.696347	0.174594	0.60176	24.2983	19.5	18.8	0.7
1510B	4B269-10-10-15-2-3	Advance line	Henan	2000s	Winter	-	-	7.47969	6.55187	0.24561	0.402778	1.66578	0.825313	0.238991	0.592596	26.7973	19.4	19.2	0.2
1512B	Yumai57	Cultivar	Henan	2000s	Semi-winter	113	34.6	6.19003	5.84316	0.277742	0.337415	1.84905	0.759443	0.21736	0.628946	32.5879	20.4	19	1.4
1520B	Zhengzi8709-4-4	Advance line	Henan	2000s	Spring	113.4	34.4	7.3763	5.83473	0.202125	0.398525	1.51396	0.751265	0.207609	0.60349	26.0497	19.6667	18.6667	1
1528B	Wanyuanxuan9	Advance line	Henan	2000s	Winter	112.52	33	8.07587	6.72011	0.200846	0.473878	1.54778	0.871553	0.256048	0.57342	22.9657	17.5	16.2	1.3
1532B	Xinmai9817	Cultivar	Henan	2000s	Weak-spring	113.6	35.2	6.20711	5.40196	0.267681	0.347916	1.63042	0.722098	0.202501	0.639594	30.5904	19.5556	18	1.55556
1534B	Xiaoyan92	Advance line	Shaanxi	2000s	Spring	108.6	34.2	6.35117	6.28991	0.263708	0.329854	1.88292	0.782138	0.216995	0.601257	32.6812	21	19.8889	1.11111
1538B	Shannong 05-066	Advance line	Shandong	2010s	Semi-winter	117.1	36.1	6.51779	5.03064	0.224919	0.386628	1.4773	0.753527	0.203274	0.616511	22.7657	18.8	17.7	1.1
1539B	Shimai15	Cultivar	Hebei	2000s	Winter	114.3	38	6.31498	4.70126	0.244838	0.337129	1.47485	0.71939	0.185226	0.617079	26.4772	20.1111	17.3333	2.77778
1547B	Gaocheng8901	Cultivar	Hebei	1990s	Winter	114.3	38	8.29992	7.65785	0.207491	0.379458	1.6702	0.774592	0.224544	0.596231	29.3691	22.3	21.7	0.6
1548B	Hanmai13	Cultivar	Hebei	2000s	Winter	114.3	36.4	5.51922	4.94304	0.310003	0.29581	1.74933	0.690464	0.187923	0.665085	34.7898	20.6	19.3	1.3
1551B	Xinmai18	Cultivar	Henan	2000s	Winter	113.6	35.2	6.74474	5.92221	0.248949	0.375751	1.56399	0.710715	0.198026	0.640794	26.9092	19.6667	18.8889	0.777778
1553B	PH82-2-2	Cultivar	Shandong	1990s	Winter	117.101	36.7007	6.13146	4.89013	0.263635	0.349301	1.53522	0.789458	0.195748	0.571988	24.6611	18.8	17.8	1
1559B	Shi B05-7388	Cultivar	Hebei	2000s	Winter	114.3	38	6.69462	5.2667	0.243358	0.366225	1.61569	0.789408	0.213799	0.599698	25.0334	19.7	18.1	1.6
1571B	Chang6154	Cultivar	Shanxi	2000s	Winter	113.1	36.1	9.25607	5.24285	0.121937	0.450555	1.04153	0.732238	0.178348	0.577246	16.4737	21.5	20.1	1.4
1576B	Shi5033	Cultivar	Hebei	2010s	Spring	114.3	38	7.0579	5.33099	0.213897	0.366164	1.44512	0.705078	0.190387	0.636738	27.581	20.7	18.4	2.3
1581B	JiMai 585	Cultivar	Hebei	2000s	Winter	114.3	38	7.6086	6.66659	0.250481	0.378291	1.59081	0.751661	0.219361	0.627264	25.5898	22.2	21.3	0.9
1585B	C104	Advance line	Henan	2000s	Winter	-	-	6.16445	5.3938	0.294345	0.31728	1.59819	0.729899	0.19313	0.620899	28.048	21.8	21	0.8
1588B	Baimangxiaomai	Landrace	Henan	pre1980	Winter	-	-	7.36289	3.78828	0.119782	0.432475	0.883646	0.632517	0.136072	0.589578	17.9242	17.5556	16.2222	1.33333
1590B	Shaanyou225	Cultivar	Shaanxi	1990s	Winter	108.5	34.5	4.85217	5.39034	0.341414	0.254052	2.11909	0.703253	0.179762	0.640298	46.2972	21.5	20.6	0.9
1592B	Zhoumai13	Cultivar	Henan	2000s	Winter	114.4	33.4	7.95892	4.70006	0.170401	0.424884	1.06017	0.791414	0.184119	0.534328	15.106	19.5	18.3	1.2
1595B	Taishan4033	Cultivar	Shandong	2010s	Winter	117	36.1	7.46396	5.74854	0.190918	0.384402	1.44015	0.694343	0.19577	0.642286	27.9283	20.9	19.1	1.8
1597B	Zhoumai16	Cultivar	Henan	2000s	Winter	114.4	33.4	6.59848	6.58121	0.275271	0.336638	1.89229	0.785005	0.23557	0.626523	32.3698	21.3	20	1.3
1598B	Yumai62	Cultivar	Henan	1990s	Winter	113	34.6	6.88197	5.26745	0.239094	0.346828	1.40028	0.710597	0.186345	0.619436	24.4656	22.1	19.8	2.3
1601B	Yumai34	Cultivar	Henan	1990s	Spring	113	34.6	6.82803	5.76633	0.246841	0.416998	1.49973	0.78327	0.222546	0.602968	24.8254	17.2	16.5	0.7
1605B	Xiaoyan54	Cultivar	Shaanxi	2000s	Winter	108.6	34.2	6.32802	5.22218	0.260102	0.342789	1.56302	0.763262	0.200733	0.601185	25.6502	19.8889	18.4444	1.44444
1610B	Jiaomai 668	Cultivar	Henan	2000s	Winter	113.1	35.1	7.59064	6.17623	0.205132	0.449533	1.56359	0.821864	0.233474	0.591012	23.8948	18	17.2	0.8
1617B	Xiaoyan15	Cultivar	Shaanxi	1980s	Spring	108.6	34.2	8.68569	6.35077	0.193532	0.454673	1.32979	0.804311	0.227498	0.588351	21.4849	19.9	18.8	1.1
1619B	NongDa 135	Cultivar	Beijing	2000s	Winter	116.2	39.5	7.67886	5.41921	0.188621	0.408741	1.3545	0.79208	0.212908	0.580879	23.07	19.6	16.5	3.1
1621B	NongDa 179	Cultivar	Beijing	2000s	Winter	116.2	39.5	7.88358	5.11215	0.154551	0.468307	1.29658	0.86502	0.222312	0.539015	19.6069	17	15.1	1.9
1622B	Jing411	Cultivar	Beijing	1990s	Winter	116.2	39.5	6.82823	4.84984	0.22187	0.383821	1.35785	0.707637	0.186588	0.62705	23.065	19.3	17.7	1.6
1623B	Shi4185	Cultivar	Hebei	2000s	Winter	114.3	38	7.1008	5.46231	0.237237	0.371078	1.41874	0.748132	0.200848	0.610892	24.9205	20.4286	19.1429	1.28571
1628B	YuZhan89106	Advance line	Henan	2010s	Winter	114.28	35	5.86525	7.41996	0.336568	0.291322	2.37388	0.785174	0.23861	0.629718	48.5773	21.4	21.1	0.3
1630B	Zhengyumai9987	Cultivar	Henan	2000s	Winter	113.4	34.4	6.62385	6.12916	0.265316	0.358586	1.63494	0.756332	0.219235	0.632357	27.4451	20.1111	19.4444	0.666667
1632B	Puyu 1	Cultivar	Henan	2000s	Winter	115	35.5	7.02864	6.30542	0.248722	0.349479	1.72682	0.788779	0.226701	0.598276	29.9571	21.5556	20.1111	1.44444
1636B	Yumai58	Cultivar	Henan	1990s	Winter	-	-	6.46729	5.88819	0.274808	0.327125	1.69088	0.711373	0.193269	0.631808	31.0601	22	20.7778	1.22222
1639B	Z39-DaLiLengJiao	Advance line	Beijing	2010s	Winter	116.2	39.5	7.14043	5.2146	0.199946	0.426066	1.4109	0.76827	0.209696	0.603156	27.7852	17.2222	15.2222	2
1641B	Lumai5	Cultivar	Shandong	1980s	Winter	117.1	36.1	7.62806	6.65944	0.221029	0.351506	1.75423	0.747137	0.217693	0.616441	32.1644	22.6	19.8	2.8
1644B	Jimai19-SD	Cultivar	Shandong	2001	Winter	117	36.4	6.69688	4.72233	0.221945	0.402906	1.39257	0.753037	0.201919	0.615533	22.9333	18	16.4	1.6
1649B	Xinyang75256	Advance line	Henan	pre1980	Winter	114.1	32.1	8.45862	4.75867	0.121061	0.504053	1.07573	0.802302	0.201099	0.55985	16.0242	17.3	16	1.3
1654B	Luomai 6	Cultivar	Henan	2000s	Winter	114	33.3	5.90479	5.11648	0.29647	0.35007	1.72786	0.825625	0.216415	0.578615	27.268	18.8	17.6	1.2
1655B	Xinong2208	Cultivar	Shaanxi	2000s	Spring	108	34.2	6.15265	6.6225	0.290322	0.359782	1.94457	0.797189	0.228223	0.605661	34.3099	18	17.4286	0.571429
1657B	Yumai18	Cultivar	Henan	1990s	Winter	113	34.6	7.79665	6.03764	0.208296	0.406337	1.38046	0.766973	0.208106	0.591761	24.706	19.7778	18.5556	1.22222
1665B	Luohan8	Cultivar	Henan	2000s	Winter	112.3	34.4	6.36458	6.50229	0.290254	0.323433	1.9191	0.753649	0.212372	0.612572	34.2484	22.75	21	1.75
1666B	Shaan229	Cultivar	Shaanxi	1990s	Winter	107.25	33.3	6.44844	4.757	0.238313	0.37307	1.39832	0.715679	0.183029	0.61864	24.1417	18.6	17.2	1.4
1676B	YuBao1	Cultivar	Henan	2000s	Winter	114.07	32.13	6.19367	6.56795	0.298749	0.330386	2.00218	0.747972	0.226295	0.652011	37.9785	20	19.8	0.2
1677B	Jinnong 207	Cultivar	Shanxi	2000s	Winter	112.3	37.5	7.23718	5.42379	0.215365	0.350328	1.46146	0.699236	0.189663	0.634093	27.6172	22	19.4	2.6
1679B	Xinmai208	Cultivar	Henan	2000s	Spring	113.6	35.2	6.75959	5.34284	0.225214	0.378118	1.58602	0.689768	0.19914	0.65861	31.7229	19.8	18.2	1.6
1680B	AiZao 8	Cultivar	Henan	2000s	Weak-spring	114.48	38.03	6.21632	5.47484	0.270324	0.315462	1.80398	0.738564	0.194566	0.610367	32.6487	22.3	20.5	1.8
1683B	Kenong199	Cultivar	Hebei	2000s	Spring	114.3	38	5.98534	4.84758	0.270006	0.336771	1.52881	0.641705	0.18271	0.692835	31.1688	19.3	18.7	0.6
1686B	Hulutou	Landrace	Henan	pre1980	Winter	116.06	39.56	5.61717	3.49479	0.236341	0.331517	1.15156	0.619333	0.141468	0.654087	22.2967	18.6	17.5	1.1
1687B	HuaPei6	Cultivar	Henan	2000s	Winter	114.07	32.13	6.30953	6.26677	0.28911	0.329454	1.7797	0.720065	0.215865	0.661715	34.0463	20.6	20.1	0.5
1695B	Xiaoyan55	Cultivar	Shaanxi	1990s	Winter	108.6	34.2	6.01433	6.04572	0.287008	0.350026	1.75955	0.783355	0.216908	0.602505	28.8302	18.8	17.9	0.9
1702B	ChangHe24	Cultivar	Shanxi	2010s	Winter	113.1	36.3	6.42441	6.40093	0.285932	0.365937	1.85496	0.827186	0.245913	0.606216	29.5094	19.5556	18.6667	0.888889
1703B	Lankao 86 (79) 1-2-8-1	Advance line	Henan	1990s	Winter	114.5	34.5	7.4853	6.41561	0.231008	0.437575	1.61132	0.894416	0.25602	0.565623	21.4778	18.4	16.4	2
1711B	Xiaoyan4	Cultivar	Shaanxi	pre1980	Winter	108.6	34.2	8.46246	6.28732	0.185816	0.426224	1.30135	0.703016	0.206926	0.650362	24.2589	20.5	19.4	1.1
1717B	Zhengzhou6903	Advance line	Henan	2000s	Winter	113.4	34.4	7.06885	6.16032	0.248095	0.374785	1.69475	0.732061	0.200299	0.621404	32.5916	19.6667	19	0.666667
1734B	Wanyuanbai1	Cultivar	Henan	2000s	Winter	112.52	33	8.21292	6.68471	0.192221	0.411166	1.51204	0.7586	0.222915	0.614881	26.0513	20.9333	19.4	1.53333
1740B	Shaan253	Cultivar	Shaanxi	2000s	Winter	108.04	34.16	6.67507	5.40702	0.254527	0.358713	1.53401	0.749676	0.194358	0.599666	25.5385	20	19.4	0.6
1741B	09J40	Advance line	Henan	1990s	Winter	-	-	9.91919	8.25441	0.169978	0.429912	1.40369	0.733995	0.218566	0.621265	26.4762	23.4	22.7	0.7
1744B	ZhengMai005	Cultivar	Henan	2000s	Winter	113.4	34.4	6.90265	4.96764	0.199004	0.389692	1.36879	0.723211	0.18729	0.610727	26.2086	18.5	17.3	1.2
1747B	Xinong881	Cultivar	Shaanxi	1990s	Winter	108	34.2	7.32419	5.50167	0.191568	0.436171	1.38929	0.81703	0.233185	0.590536	21.9696	17.3	15.3	2
1748B	Xinong2611	Cultivar	Shaanxi	1990s	Winter	108	34.2	7.45448	6.2058	0.228522	0.401151	1.54794	0.814845	0.216023	0.561523	22.7697	20.2	19.6	0.6
1757B	Xiaoyan503	Cultivar	Shaanxi	2000s	Spring	108.6	34.2	6.84766	5.47499	0.228143	0.36478	1.46562	0.732361	0.191188	0.604049	24.5144	19.9	18.7	1.2
1760B	Kenong 1006	Cultivar	Hebei	2000s	Winter	114.3	38	6.82854	5.08581	0.213093	0.343447	1.48259	0.700431	0.188138	0.629761	28.2267	21	18	3
1762B	Jinmai 49	Cultivar	Shanxi	1990s	Winter	112.3	37.5	6.44674	4.72985	0.247196	0.344726	1.41059	0.77843	0.189913	0.572671	23.4906	20.9	18.7	2.2
1765B	Qinmai 11	Cultivar	Shaanxi	1980s	Winter	107.15	34.38	5.52838	5.09656	0.293724	0.336445	1.69286	0.715144	0.190695	0.638074	30.1366	17.7	16.9	0.8
1776B	YangBaiMai	Landrace	Heilongjiang	pre1980	Spring	126.09	47.36	5.80816	2.978	0.209144	0.352896	1.07817	0.639344	0.139955	0.628535	21.4537	18.25	16.375	1.875
1778B	Zhengmai366	Cultivar	Henan	2000s	Winter	113.4	34.4	7.2951	5.66465	0.217347	0.397951	1.38596	0.718178	0.182525	0.598293	26.5319	19.5556	19.2222	0.333333
1779B	Yanzhan4110	Cultivar	Henan	2000s	Winter	112.45	34.62	7.08896	5.54464	0.225945	0.383523	1.4664	0.705132	0.203043	0.644774	26.6591	20.3	19.1	1.2
1780B	Luohan11	Cultivar	Henan	2000s	Winter	112.3	34.4	7.18875	6.15308	0.232374	0.398555	1.67134	0.805084	0.234108	0.607134	25.3991	20	18.2	1.8
1781A	Xiaoyan926	Cultivar	Shaanxi	2000s	Winter	108.6	34.2	6.38779	5.13439	0.236231	0.337414	1.49683	0.723884	0.190502	0.619904	25.3224	21	19	2
1783B	Changwu131	Cultivar	Shaanxi	1980s	Winter	107.5	35.1	6.96684	6.22159	0.255081	0.37395	1.7877	0.824722	0.241962	0.5993	28.1952	19.2222	17.7778	1.44444
1786B	HeNong825	Cultivar	Hebei	2000s	Winter	115.3	38.5	7.98003	5.94006	0.188653	0.425706	1.44837	0.762939	0.221045	0.622705	25.7047	19.3	17.2	2.1
1787B	Yumai14	Cultivar	Henan	1980s	Winter	113	34.6	7.70306	6.33631	0.20734	0.456863	1.45025	0.718743	0.226768	0.666054	28.4758	17.75	17	0.75
1791B	Luomai21	Cultivar	Henan	2000s	Winter	112.3	34.4	7.63624	7.34323	0.229531	0.354432	1.86592	0.762425	0.232794	0.628642	32.3074	24.1111	21.7778	2.33333
1792B	YuanFeng175	Cultivar	Shaanxi	2000s	Spring	108.6	34.2	5.84766	6.05592	0.315018	0.329547	1.928	0.781738	0.209558	0.598121	34.1235	19.6	19.4	0.2
1803B	NongDa 1193	Cultivar	Beijing	2000s	Winter	116.2	39.5	7.31549	5.6073	0.21594	0.412594	1.52211	0.74227	0.199887	0.606233	27.6175	18.6	17.3	1.3
1804B	Zhengmai9405	Cultivar	Henan	2000s	Winter	113.4	34.4	7.69547	6.53886	0.197393	0.425602	1.465	0.667749	0.20057	0.667731	33.402	18.7143	17.2857	1.42857
1807B	Xiaobaimang	Landrace	Hebei	pre1980	Winter	116.7	39.52	6.146	3.24636	0.199742	0.338639	0.991999	0.602492	0.127256	0.621151	20.913	19.6	17	2.6
1810B	Shaan150	Cultivar	Shaanxi	1990s	Winter	109	34.5	7.94572	6.32703	0.211693	0.42204	1.40428	0.760128	0.216737	0.616528	24.7056	19.6	18.9	0.7
1814B	Zhaomin1006-08X3	Advance line	Henan	2000s	Winter	-	-	6.40634	5.89849	0.285488	0.346153	1.66237	0.767526	0.210727	0.608748	26.9086	20.1	19.7	0.4
1815B	KeNong 2007	Cultivar	Hebei	2000s	Semi-winter	114.52	38.05	6.91846	5.35743	0.22903	0.370471	1.42072	0.63309	0.18211	0.694398	31.0361	19.3	18.4	0.9
1817B	LiangFeng 998	Cultivar	Hebei	2010s	Winter	-	-	6.72161	5.52177	0.2589	0.372291	1.47506	0.716243	0.200647	0.643168	27.438	19.1	18.5	0.6
1820B	Kenong9204	Cultivar	Hebei	2000s	Semi-winter	114.52	38.05	5.55385	4.99111	0.278944	0.314936	1.69035	0.72886	0.192917	0.630986	32.7102	18.7	17.7	1
1821B	Zhengmai1066	Advance line	Henan	2000s	Winter	113.4	34.4	7.24024	5.95466	0.2412	0.365231	1.56115	0.767667	0.213056	0.603513	26.9266	21.7	19.1	2.6
1823B	NC08-2	Advance line	Henan	2000s	Winter	-	-	6.41825	5.62578	0.286319	0.355861	1.62247	0.731398	0.206263	0.642074	27.0125	20.3	19.3	1
1829B	Aikang58	Cultivar	Henan	2000s	Winter	113.9	35.3	5.96257	5.00391	0.26415	0.33516	1.83516	0.791015	0.199372	0.580557	29.7325	20.2222	18.6667	1.55556
1833B	ZhengMai0856	Cultivar	Henan	2010s	Winter	113.4	34.4	6.22036	5.97525	0.289601	0.367882	1.72654	0.741756	0.223181	0.649492	32.5299	18.2	17.6	0.6
1836B	YuNong416	Cultivar	Henan	2000s	Winter	113.65	34.76	5.71598	5.91528	0.290696	0.344385	1.95349	0.78232	0.216024	0.610671	34.8448	18.7	17.7	1
1841B	Baigeda	Landrace	Henan	pre1980	Winter	-	-	6.46216	4.09646	0.216485	0.364739	1.18637	0.652997	0.155078	0.628371	24.8011	18.8889	17.6667	1.22222
1842B	Lunxuan987	Cultivar	Beijing	2000s	Winter	116.2	39.5	7.79541	5.10308	0.186016	0.433919	1.25352	0.814735	0.204919	0.556439	19.2579	18.8	17.3	1.5
1846B	ShiXin 828	Cultivar	Hebei	2000s	Winter	114.3	38	6.31737	5.60099	0.23318	0.375201	1.70443	0.709904	0.197467	0.630659	34.487	17.6	16.5	1.1
1848B	Zhengnong17	Cultivar	Henan	2000s	Winter	113.4	34.4	5.94987	7.04091	0.289709	0.313913	2.30749	0.783883	0.230578	0.619254	43.2724	21.6	20.6	1
1853A	Jishi 42	Cultivar	Shandong	1980s	Winter	117	36.4	8.4347	6.78804	0.1663	0.467271	1.559	0.751635	0.231822	0.640946	25.4111	19	18.9	0.1
1857B	Luohan13	Cultivar	Henan	2000s	Winter	112.3	34.4	7.10105	5.49262	0.21274	0.390419	1.47611	0.725426	0.195418	0.620359	27.4167	19.3	17.3	2
1858B	XiaoYan39	Cultivar	Beijing	2000s	Winter	108.6	34.2	7.6889	6.15203	0.196463	0.414808	1.38057	0.679622	0.194389	0.64768	28.8882	19	17.8	1.2
1865B	Dali1	Cultivar	Henan	1980s	Winter	-	-	7.84234	7.52909	0.246672	0.393271	1.85172	0.92017	0.279788	0.558016	26.4847	21.1	19.2	1.9
1866B	Youzimai	Landrace	Henan	pre1980	Winter	115.1	35.89	5.6867	3.88532	0.254088	0.305763	1.19741	0.593081	0.137356	0.651843	26.0889	19.8889	18.5556	1.33333
1871B	Ermangmai	Landrace	Henan	pre1980	Winter	-	-	5.66754	3.17096	0.223594	0.313024	1.08196	0.604486	0.127342	0.623422	22.722	19.5714	18.5714	1
1874B	ShiXin 733	Cultivar	Hebei	1990s	Winter	114.3	38	7.1552	5.91071	0.189679	0.398087	1.60167	0.699426	0.193077	0.619952	34.4057	18.75	17.125	1.625
1875B	Zhoumai22	Cultivar	Henan	2000s	Winter	114.4	33.4	6.51844	5.64106	0.275987	0.343052	1.69402	0.788299	0.217905	0.602888	28.1073	21.1	19.3	1.8
1881B	Zhao08-29	Advance line	Henan	2000s	Winter	-	-	8.4467	7.94893	0.225858	0.384413	1.71881	0.807162	0.239368	0.595477	27.1341	22.9	21.2	1.7
1883B	Chang6359	Cultivar	Shanxi	2000s	Winter	113.1	36.1	7.56368	6.44186	0.229274	0.375908	1.55861	0.768534	0.219268	0.612773	25.057	22	20.1	1.9
1884B	Han4589	Cultivar	Hebei	2000s	Winter	114.3	36.4	5.51019	4.93544	0.305203	0.31244	1.82977	0.727639	0.195309	0.643585	35.0005	19.5556	18	1.55556
S0025	Jimai31-HB	Cultivar	Hebei	1990s	Winter	114.48	38.03	7.03093	4.86332	0.173527	0.423502	1.41478	0.728759	0.192753	0.6175	28.8644	17.3	16.3	1
S0026	Shijiazhuang8	Cultivar	Hebei	2000s	Winter	114.48	38.03	7.25841	5.53159	0.230862	0.354718	1.52667	0.779794	0.202954	0.580448	26.0166	21.1	19.4	1.7
S0027	Shijiazhuang54	Cultivar	Hebei	2000s	Semi-winter	-	-	5.7958	4.08835	0.227069	0.328841	1.48703	0.670139	0.162112	0.631423	29.2292	19.3	17.1	2.2
S0028	Ji'nan16	Cultivar	Shandong	1990s	Winter	117	36.4	7.00195	5.56068	0.234238	0.353358	1.54764	0.676738	0.188933	0.651989	33.0927	21	19.9	1.1
S0029	KeNong 2011	Cultivar	Hebei	2010s	Semi-winter	114.48	38.03	7.58293	5.6831	0.193325	0.38031	1.38527	0.726655	0.195373	0.613171	23.1705	21.7	19.4	2.3
S0030	NongDa 3214	Cultivar	Beijing	1990s	Winter	116	40	6.42563	4.90838	0.249132	0.360724	1.42451	0.664008	0.177079	0.661606	30.082	19.2	18.2	1
S0032	Heng7228	Cultivar	Hebei	2000s	Semi-winter	115.8	37.62	6.84635	5.00047	0.233805	0.355341	1.49569	0.736949	0.196853	0.620116	26.2623	20.7778	18.5556	2.22222
S0033	Mentana	Cultivar	Italian	pre1980	Winter	106.45	29.53	8.16259	5.38426	0.162948	0.443608	1.24075	0.713638	0.17677	0.592639	22.5638	18.9	18	0.9
S0035	Abbondanza	Cultivar	Italian	pre1980	Semi-winter	-	-	7.93619	4.95487	0.14479	0.424013	1.15867	0.696678	0.18039	0.60854	22.0181	19.3	16.8	2.5
S0036	ShanNong 17	Cultivar	Shandong	2000s	Semi-winter	117.6	36.11	8.08756	5.67277	0.173875	0.448869	1.2553	0.738627	0.206564	0.621375	21.9551	18.7	17.9	0.8
S0037	Weimai8	Cultivar	Shandong	2000s	Winter	119.15	36.7	9.15301	7.42304	0.175965	0.425563	1.37983	0.707119	0.201374	0.622265	27.1595	22.3	21.1	1.2
S0038	Shiyou20	Cultivar	Hebei	2000s	Winter	114.43	38.03	7.11568	5.99539	0.248098	0.371723	1.53181	0.767932	0.218267	0.610809	26.3367	20.4	19.5	0.9
S0039	Lumai2	Cultivar	Shandong	1980s	Winter	117	36.4	7.31182	5.41868	0.214137	0.439363	1.45327	0.793414	0.221929	0.604097	22.6355	17.6	16.2	1.4
S0040	Shiluan02-1	Cultivar	Hebei	2000s	Semi-winter	114.48	38.03	6.39427	4.59207	0.246819	0.358593	1.33973	0.689637	0.176465	0.631873	25.128	18.9	17.4	1.5
S0041	Hengguan35	Cultivar	Hebei	2000s	Winter	114.48	38.03	7.45597	5.53214	0.216087	0.425343	1.44825	0.735266	0.210728	0.634266	28.5412	18.2	16.7	1.5
S0042	Lumai21	Cultivar	Shandong	1990s	Weak-spring	108.95	34.27	6.47371	4.60944	0.236136	0.395287	1.42433	0.763832	0.205108	0.61531	23.6862	17.8	16.1	1.7
S0043	Heng95Guan26	Cultivar	Hebei	2000s	Semi-winter	114.48	36.62	6.61236	4.78679	0.239701	0.374142	1.44961	0.773917	0.203537	0.601854	23.1275	18.6667	17.3333	1.33333
S0044	Taishan1	Cultivar	Shandong	pre1980	Semi-winter	117.13	36.18	7.44515	4.81456	0.164648	0.439874	1.26727	0.786398	0.195557	0.568061	19.8315	17.8	16.6	1.2
S0045	Xinmai21	Cultivar	Henan	2000s	Weak-spring	112.52	33	6.98944	5.90142	0.222503	0.35351	1.67948	0.689586	0.191842	0.644803	33.7066	21.5	20.1	1.4
S0046	LinHan 6	Cultivar	Shanxi	2000s	Semi-winter	111.52	36.08	8.61013	6.68882	0.192016	0.471296	1.467	0.838082	0.239919	0.581903	22.216	18.8889	17.4444	1.44444
S0047	Xinmai26	Cultivar	Henan	2010s	Semi-winter	114.02	32.98	7.59433	5.77187	0.206193	0.408462	1.3481	0.724646	0.20151	0.621284	25.9321	19.3	17.6	1.7
S0048	Xinong928	Cultivar	Shanxi	2000s	Semi-winter	110.98	35.02	7.73025	5.34863	0.196477	0.406042	1.41395	0.813688	0.21561	0.570937	21.9104	20	17.1	2.9
S0049	Gaoyou9415	Cultivar	Hebei	2000s	Semi-winter	114.84	38.03	8.39236	6.11049	0.171264	0.401521	1.32692	0.683792	0.190482	0.634095	27.5101	21.8889	20.3333	1.55556
S0050	Keyi 6070	Cultivar	Beijing	2010s	Winter	116	40	8.0945	6.35133	0.189764	0.416508	1.53633	0.796301	0.218716	0.583937	23.554	20.7	19.4	1.3
S0051	Xinong889	Cultivar	Shaanxi	2000s	Semi-winter	108.4	34.16	6.53824	5.57015	0.26476	0.378265	1.54543	0.713677	0.20197	0.655584	29.9739	18.0667	17.2	0.866667
S0052	Ji'nan17	Cultivar	Shandong	1990s	Semi-winter	117	36.65	8.04666	5.42041	0.180064	0.461684	1.30486	0.801123	0.226263	0.594271	20.0547	18.4	17	1.4
S0053	Jimai32	Cultivar	Hebei	1980s	Winter	116.83	38.3	7.45053	5.68123	0.200583	0.384114	1.45624	0.765295	0.206153	0.602045	24.9831	20.5	18.6	1.9
S0054	Shaan160	Cultivar	Shaanxi	1990s	Semi-winter	108.95	34.27	6.33837	5.56531	0.24454	0.374535	1.5429	0.743782	0.209084	0.636739	27.615	17.8	16.6	1.2
S0055	Laizhou953	Cultivar	Shandong	1990s	Winter	119.94	37.18	7.58665	5.85812	0.210054	0.394631	1.37439	0.728305	0.197798	0.619187	24.8115	20	19.2	0.8
S0056	Ligao6	Cultivar	Shaanxi	2000s	Semi-winter	108.95	34.27	7.67291	6.53955	0.226129	0.389388	1.62196	0.830029	0.231977	0.57494	23.536	21.7	20.2	1.5
S0057	Jinmai 15	Cultivar	Shanxi	pre1980	Winter	110.98	35.02	7.2002	4.80691	0.201219	0.36928	1.34484	0.763686	0.191265	0.578339	22.8176	20.6667	18.3333	2.33333
S0058	Linfen 7410	Cultivar	Shanxi	1980s	Semi-winter	111.52	36.08	5.14619	4.30965	0.31659	0.316941	1.67361	0.764155	0.189546	0.603923	29.8702	17.8889	16.8889	1
S0059	Early Premium	Cultivar	UnitedStates	pre1980	Semi-winter	-	-	6.64176	3.58165	0.178894	0.415421	1.06306	0.749649	0.166911	0.560473	16.6467	17.3	15.1	2.2
S0060	Liangxing66	Cultivar	Shandong	2000s	Winter	116.26	37.45	7.01557	5.5532	0.226134	0.383443	1.5385	0.726235	0.203443	0.629266	26.4582	19.7	18.6	1.1
S0062	Zhongmai175	Cultivar	Beijing	2000s	Semi-winter	116.4	39.9	6.31793	4.72415	0.24805	0.3506	1.4062	0.651706	0.172122	0.662894	29.9211	19.6	18	1.6
S0063	Heng136	Cultivar	Hebei	2000s	Semi-winter	114.48	38.03	7.04752	5.43124	0.20405	0.398681	1.46467	0.678141	0.190197	0.654713	31.4821	18.4444	17.1111	1.33333
S0064	Jinmai 8	Cultivar	Shanxi	1980s	Semi-winter	-	-	5.79396	5.25996	0.270994	0.294344	1.8702	0.734713	0.19852	0.627576	36.2066	21.375	19	2.375
S0065	Lumai1	Cultivar	Shandong	pre1980	Winter	117.07	36.11	7.50858	5.91897	0.21779	0.354969	1.63195	0.754032	0.207116	0.606384	27.1061	22.8	18.9	3.9
S0066	Shaannong7859	Cultivar	Jiangsu	1990s	Winter	116.23	33.5	6.57177	5.3686	0.257068	0.377114	1.64536	0.853748	0.226974	0.563162	25.2391	18.4	16.8	1.6
S0067	Xinmai19	Cultivar	Henan	2000s	Semi-winter	113.85	35.31	7.96043	7.33756	0.229892	0.419806	1.57473	0.778056	0.22551	0.600449	24.9938	20.9	19.7	1.2
S0068	Jimai22	Cultivar	Shandong	2000s	Semi-winter	117	36.65	6.78983	5.38631	0.244222	0.396755	1.4989	0.730091	0.206391	0.640819	24.324	19	18.5	0.5
S0069	Tainong18	Cultivar	Shandong	2000s	Semi-winter	117.13	36.18	6.9541	6.09829	0.241477	0.37773	1.63862	0.701252	0.201109	0.649442	30.8301	19.7	19.3	0.4
S0070	Zhouyuan9369	Cultivar	Shandong	2000s	Semi-winter	121.39	37.52	6.69884	4.71047	0.199185	0.391453	1.38043	0.695514	0.194414	0.662153	26.0552	18.4	16.3	2.1
S0072	Jinmai54	Cultivar	Shanxi	1990s	Winter	110.98	35.02	6.63429	4.94184	0.229388	0.360332	1.46795	0.719175	0.189933	0.623871	27.3737	19.8	18.6	1.2
S0075	Aifeng3	Cultivar	Shaanxi	pre1980	Winter	108.95	34.27	8.10399	5.51787	0.166324	0.392601	1.38007	0.721694	0.185031	0.600556	25.6213	21.8	18.5	3.3
S0076	Luyuan502	Cultivar	Shandong	2010s	Semi-winter	117	36.65	8.07564	6.41734	0.201874	0.430362	1.52133	0.814377	0.241259	0.602312	23.3455	19.7	18.2	1.5
S0077	Heng5229	Cultivar	Hebei	2000s	Semi-winter	115.5	37.58	6.84827	5.8651	0.24381	0.364793	1.60691	0.737962	0.20566	0.632794	28.5372	19.6	18.4	1.2
S0078	Zhengmai7698	Cultivar	Henan	2010s	Semi-winter	113.65	34.76	7.55228	6.02695	0.231111	0.384727	1.48706	0.70796	0.204162	0.646862	28.3036	20.5	19.6	0.9
S0079	Linmai2	Cultivar	Shandong	2000s	Semi-winter	118.35	35.05	6.93869	5.86343	0.240984	0.367923	1.55786	0.663641	0.188523	0.664798	34.7769	20	18.9333	1.06667
S0080	Shanrong3	Cultivar	Shandong	2000s	Winter	117	36.65	5.8325	5.04638	0.282829	0.29261	1.84061	0.782202	0.19673	0.579148	32.87	21	18.875	2.125
S0081	Jinmai79	Cultivar	Shanxi	2000s	Semi-winter	113.3	37.5	8.11085	5.75094	0.171548	0.430013	1.35366	0.78966	0.210991	0.576556	22.0968	19.6	17.8	1.8
S0082	Tanmai98	Cultivar	Shandong	2010s	Semi-winter	118.37	34.61	7.59731	6.3954	0.237029	0.424389	1.52882	0.778748	0.223754	0.612338	23.8839	18.4	18	0.4
S0083	Xingmai7	Cultivar	Hebei	2010s	Semi-winter	114.48	37.05	6.44754	4.89702	0.253511	0.353603	1.45159	0.699397	0.182886	0.623005	28.0715	19.2	17.7	1.5
S0084	NongDa 399	Cultivar	Hebei	2010s	Semi-winter	114.48	38.03	7.45983	6.17536	0.229464	0.36655	1.53325	0.727093	0.203591	0.625876	26.8852	22.4	20.9	1.5
S0085	Shannong12	Cultivar	Shandong	2000s	Winter	117	36.65	8.61385	5.4544	0.105136	0.518347	1.11028	0.736308	0.206888	0.608496	21.7993	16.8889	15.5556	1.33333
S0087	Yannong24	Cultivar	Shandong	2000s	Winter	121.39	37.52	7.44175	5.66627	0.230552	0.433126	1.43012	0.757465	0.212283	0.620145	22.2171	18.7	18.2	0.5
S0088	Xiaoyan6	Cultivar	Shaanxi	1980s	Winter	108.95	34.27	5.88025	4.84063	0.267652	0.34201	1.56684	0.738541	0.192362	0.617989	28.1526	18.6154	17.5385	1.07692
S0089	Yannong15	Cultivar	Shandong	pre1980	Semi-winter	121.39	37.52	5.89141	4.23277	0.255869	0.340948	1.37537	0.637793	0.163082	0.668016	26.8313	19.5	18.8	0.7
S0090	Raomai16	Cultivar	Shanxi	2010s	Semi-winter	111.5	35	8.41281	6.20639	0.19689	0.406631	1.26794	0.771176	0.19918	0.575484	19.7165	21.8889	20.2222	1.66667
S0091	Jinmai 47	Cultivar	Shanxi	1990s	Semi-winter	111.5	35	7.63075	5.48571	0.189655	0.419655	1.39039	0.788663	0.210182	0.584433	21.9225	19.4286	17.4286	2
S0092	ShiYou 17	Cultivar	Hebei	2000s	Semi-winter	114.48	38.03	7.69683	5.9742	0.207645	0.412612	1.48849	0.774393	0.211999	0.593103	23.3514	20.3	19.1	1.2
S0093	Hanyou3475	Cultivar	Hebei	1990s	Semi-winter	114.47	36.6	6.46441	4.47501	0.207687	0.36707	1.29469	0.698888	0.178347	0.626852	24.1291	18.6	16	2.6
S0094	Liangxing99	Cultivar	Shandong	2000s	Semi-winter	116.29	37.45	6.68885	5.16022	0.224472	0.406196	1.55717	0.755454	0.214101	0.630134	24.8815	17.8	17	0.8
S0095	Lumai15	Cultivar	Shandong	1990s	Semi-winter	117	36.65	8.35416	5.59549	0.139173	0.462306	1.30643	0.717246	0.201958	0.62543	26.6783	18.5	16.6	1.9
S0096	ShanNong 664	Cultivar	Shandong	2000s	Semi-winter	117	36.65	7.55926	4.46795	0.169169	0.405096	1.11371	0.720356	0.176413	0.592708	20.168	19.6	16.6	3
S0097	Zhoumai32	Cultivar	Henan	2010s	Semi-winter	114.63	33.63	6.40302	5.6167	0.276847	0.337727	1.79717	0.791938	0.214591	0.601268	29.1247	21.1	20	1.1
S0098	Gaoyou503	Cultivar	Shaanxi	1990s	Semi-winter	108.95	34.27	6.29883	5.2323	0.27147	0.357723	1.50928	0.755488	0.199923	0.605938	25.9925	18.9	18	0.9
S0099	Yunong949	Cultivar	Henan	2000s	Weak-spring	113.65	34.76	6.80458	5.46556	0.229826	0.380723	1.55828	0.697735	0.195982	0.649385	33.6668	18.8	17.5	1.3
S0100	Shannong15	Cultivar	Shandong	2000s	Semi-winter	117.13	36.18	6.57042	5.11401	0.247025	0.377984	1.59441	0.81124	0.214558	0.587571	24.9165	19.2	18	1.2
S0101	LuMai 13	Cultivar	Shandong	1990s	Winter	121.39	37.52	6.82949	5.13977	0.216482	0.388112	1.40683	0.688831	0.192319	0.655294	25.6519	19.1111	17.7778	1.33333
S0102	JingDong 8	Cultivar	Beijing	1990s	Winter	116.4	39.9	7.01602	5.55908	0.235738	0.391586	1.47242	0.742053	0.203241	0.622734	26.3639	18.7	18.1	0.6
S0104	LinYuan 8	Cultivar	Shanxi	2010s	Winter	111.5	35	9.25081	6.82495	0.175659	0.429618	1.37994	0.796208	0.221734	0.581355	21.5967	22.25	20.25	2
S0105	Xuke1	Cultivar	Henan	2000s	Semi-winter	113.85	34.03	6.02472	6.55672	0.311479	0.325227	2.03178	0.769593	0.234009	0.646684	37.7532	20	19.5	0.5
S0106	Yunhan22-33	Cultivar	Shanxi	2000s	Winter	111.5	35	5.56025	4.39571	0.271421	0.33224	1.63378	0.767434	0.198062	0.607878	28.6066	18.3	16.9	1.4
S0107	Shannongyoumai 3	Cultivar	Shandong	2000s	Winter	117.13	36.18	7.25092	5.38135	0.218755	0.427985	1.37133	0.785436	0.220636	0.607971	21.9013	18.1	16.6	1.5
S0108	Taishan23	Cultivar	Shandong	2000s	Winter	117.13	36.18	6.89467	5.31009	0.204798	0.376913	1.51114	0.746586	0.215543	0.633631	26.8485	19.4	17.1	2.3
S0109	Zhengmai98	Cultivar	Henan	2000s	Semi-winter	113.65	34.76	6.84801	5.46233	0.244243	0.402492	1.49326	0.798354	0.220803	0.601586	23.1057	17.9	17.7	0.2
S0110	Lumai14	Cultivar	Shandong	1990s	Winter	121.39	37.52	7.55598	5.51954	0.19996	0.416035	1.39477	0.727187	0.200834	0.627093	26.054	18.7	17.7	1
S0111	Beijing841	Cultivar	Beijing	1990s	Winter	116.4	39.9	6.70591	4.92478	0.244551	0.406445	1.44427	0.769176	0.208555	0.61157	23.6599	17.9	17.6	0.3
S0112	Yumai17	Cultivar	Henan	1990s	Spring	111.85	33.05	9.19451	7.41516	0.192443	0.447185	1.43604	0.834676	0.24264	0.580289	21.7749	21.4	20.7	0.7
S0113	ShanNong 8355	Cultivar	Shandong	2000s	Winter	117.13	36.18	6.09001	6.74806	0.288261	0.310053	2.01096	0.742786	0.218741	0.640097	44.1087	20.8	19.9	0.9
S0114	Pumai9	Cultivar	Henan	2000s	Weak-spring	115.03	35.77	5.88079	5.45481	0.280929	0.317698	1.75863	0.644161	0.176898	0.673418	39.8981	20.875	20.25	0.625
S0115	Laizhou 95021	Cultivar	Shandong	2000s	Winter	119.94	37.18	6.20452	4.52054	0.235475	0.382662	1.37874	0.665071	0.17943	0.665617	24.6271	17.9	16.9	1
S0116	Xiaoyan22	Cultivar	Shaanxi	1990s	Weak-spring	108.95	34.27	6.3212	5.4223	0.263305	0.408701	1.64782	0.745726	0.213764	0.639031	27.3186	16.8889	16.5556	0.333333
S0117	Bima4	Cultivar	Hebei	pre1980	Semi-winter	-	-	7.16042	5.26614	0.217584	0.373987	1.40281	0.72	0.183463	0.601276	26.2749	20.3	19	1.3
S0118	Wennong14	Cultivar	Shandong	2010s	Semi-winter	117.13	36.18	7.03864	5.48204	0.219419	0.400718	1.57322	0.765233	0.209687	0.612302	25.7114	19.4	18.7	0.7
S0119	Luohan6	Cultivar	Henan	2000s	Semi-winter	112.44	34.7	7.28509	6.63072	0.243235	0.396112	1.79831	0.803167	0.231343	0.603189	29.1474	20	19.2222	0.777778
S0120	Nongda211	Cultivar	Beijing	2000s	Winter	116.4	39.9	7.52192	4.9502	0.164904	0.436372	1.28181	0.704163	0.188343	0.632583	23.2093	18.2	16.3	1.9
S0121	Jinhe9123	Cultivar	Hebei	2000s	Semi-winter	114.48	38.03	8.60864	7.46093	0.202286	0.415722	1.68024	0.812893	0.252667	0.61319	26.358	22.2	20.9	1.3
S0122	Dongfanghong3	Cultivar	Beijing	1990s	Winter	116.13	40.13	8.06793	4.65778	0.161633	0.400175	1.17671	0.742107	0.181091	0.578376	18.6864	21.5	18.4	3.1
S0124	Han00-7086	Cultivar	Hebei	2000s	Semi-winter	114.47	36.6	8.33637	6.51043	0.201331	0.410777	1.43388	0.762747	0.213354	0.605946	25.9398	21.2	20.5	0.7
S0125	LuMai 23	Cultivar	Shandong	1990s	Winter	118.03	37.36	8.54592	7.30214	0.210199	0.461986	1.56604	0.741235	0.227202	0.637226	27.4682	19.2	18.5	0.7
S0126	Jintai 170	Cultivar	Shanxi	1990s	Winter	111.5	36.08	8.29485	6.30829	0.180059	0.441678	1.51177	0.825544	0.231926	0.582531	24.9051	19.3	17.5	1.8
S0127	LinYuan 3158	Cultivar	Shanxi	2000s	Winter	111.5	35	8.97769	6.02923	0.17005	0.431702	1.19232	0.790373	0.199582	0.566629	17.5963	22	20.3333	1.66667
S0128	Lunxuan 103	Cultivar	Hebei	2010s	Winter	114.48	38.03	6.8276	4.81036	0.219402	0.374631	1.38103	0.820911	0.197654	0.54487	20.5784	19.3	17.5	1.8
S0129	Ji'nan9	Cultivar	Shandong	pre1980	Semi-winter	-	-	7.11095	5.36921	0.228928	0.377883	1.42394	0.778967	0.205071	0.586058	23.3507	19.8	18.7	1.1
S0130	Triumph	Cultivar	UnitedStates	pre1980	Semi-winter	-	-	7.26762	3.8429	0.147621	0.396385	1.14485	0.752326	0.168999	0.55207	20.1038	18.8	16.1	2.7
S0131	St2422/464	Cultivar	Henan	pre1980	Semi-winter	-	-	6.22796	5.14926	0.283691	0.310893	1.62277	0.801865	0.188267	0.545725	26.8965	21.8	19.9	1.9
S0132	Han6172	Cultivar	Hebei	2000s	Semi-winter	114.47	36.6	7.46388	5.69892	0.217759	0.387931	1.41871	0.723816	0.201181	0.633034	26.7878	20.3	18.8	1.5
S0133	LinYou 145	Cultivar	Shanxi	2000s	Winter	111.5	36.08	6.66301	4.70771	0.237035	0.389195	1.28175	0.708364	0.1885	0.624919	23.1171	18.4	16.6	1.8
S0134	Zhoumai18	Cultivar	Henan	2000s	Semi-winter	114.63	33.63	7.17565	6.27378	0.244849	0.365868	1.66141	0.74249	0.21905	0.632809	30.8016	20.8	19.8	1
S0135	Lovrin 10	Cultivar	Romania	pre1980	Semi-winter	-	-	8.45888	5.61683	0.179165	0.405855	1.32354	0.784934	0.204929	0.575018	20.1845	22	20.6	1.4
S0137	HeNong6049	Cultivar	Hebei	2000s	Winter	115.47	38.87	5.95267	4.87028	0.266548	0.333171	1.53421	0.661052	0.179102	0.671364	29.298	20.3	19.7	0.6
S0138	Yumai35	Cultivar	Henan	1990s	Winter	111.85	33.05	7.05663	6.94952	0.27273	0.367035	1.6803	0.763802	0.225047	0.619418	31.2111	19.9	19.7	0.2
S0140	Zhengmai9023	Cultivar	Henan	2000s	Semi-winter	113.65	34.76	7.39176	6.01987	0.186468	0.435076	1.51695	0.769354	0.221954	0.61059	28.4904	17.4444	16.3333	1.11111
S0141	Gaoyou9618	Cultivar	Hebei	2000s	Semi-winter	114.84	38.03	6.37282	5.26539	0.276759	0.319569	1.5684	0.720748	0.188364	0.618164	29.3379	21.9	20.4	1.5
S0142	Jimai38-HB	Cultivar	Hebei	1990s	Semi-winter	114.48	38.03	7.45297	5.6267	0.218008	0.358056	1.48011	0.719812	0.193011	0.614762	27.8645	21.4444	19.2222	2.22222
S0143	Taishan21	Cultivar	Shandong	2000s	Semi-winter	117.13	36.18	8.15161	5.81606	0.161616	0.425062	1.27247	0.667336	0.185728	0.638255	29.4855	20.3	18.4	1.9
S0144	Xinong509	Cultivar	Shaanxi	2010s	Weak-spring	108.95	34.27	5.46613	4.53598	0.305236	0.300345	1.47048	0.644952	0.168769	0.674052	31.5753	19.4	18.2	1.2
S0145	Beijing8	Cultivar	Beijing	pre1980	Winter	116.13	40.13	6.52737	4.28223	0.209789	0.384588	1.18357	0.672007	0.161532	0.61912	22.3739	18.2	17.2	1
S0146	Funo	Cultivar	Italian	pre1980	Semi-winter	-	-	7.10706	5.08237	0.207989	0.365476	1.26053	0.67083	0.154429	0.589887	23.7552	21.3333	21.1667	0.166667
S0147	Shannong20	Cultivar	Shandong	2010s	Semi-winter	113.65	34.76	6.84695	5.38834	0.224418	0.398484	1.53037	0.752579	0.208835	0.619597	24.628	18.6364	17.5455	1.09091
S0148	Zhoumai27	Cultivar	Henan	2010s	Semi-winter	114.63	36.63	8.42853	7.14679	0.209241	0.41992	1.58457	0.7887	0.229979	0.600626	27.1935	21.3333	20.2222	1.11111
S0149	Heng4399	Cultivar	Hebei	2000s	Semi-winter	115.68	37.73	7.3387	5.42982	0.211792	0.378365	1.39707	0.715505	0.197349	0.637308	26.0755	20.8	18.8	2
S0150	Yannong19	Cultivar	Shandong	2000s	Winter	121.39	37.52	6.8886	5.14198	0.20522	0.391641	1.44355	0.725668	0.198843	0.630932	25.6588	19.2	18.4	0.8
*Column Name Notes:
ID: Entry ID
Names: Cultivar name.
Type: Cultivar or advanced line
Geographic_origin: location where it comes from.
Era: released era
Growth habitat: winter and spring type.
Longitude: The longitudinal coordinate of the geographical location.
Latitude: The latitudinal coordinate of the geographical location.
